# Symbiont biosynthetic output tracks host developmental stage in a marine sponge holobiont

**DOI:** 10.64898/2026.09.29.755549

**Authors:** Eve A. Maunders, Zhee Sheen Wong, Rebecca Fieth, Xueyan Xiang, Bernard M. Degnan, Sandie M. Degnan

**Author notes:** Address correspondence to Sandie M. Degnan. These authors contributed equally to this work (Eve A. Maunders, Zhee Sheen Wong).

## Abstract

Microbes have likely influenced animal development since its origin, yet how host and microbe partner across ontogeny remains poorly understood. Here we characterise a developmentally dynamic symbiosis in the marine sponge *Amphimedon queenslandica* by simultaneously profiling host and symbiont gene expression through embryonic, larval and metamorphic development. The transcriptional states of all three core, vertically inherited symbionts were strikingly stage-specific. Metabolic gene expression of the dominant symbiont, *AqS1*, peaked in brooded embryos, when host glycolytic and oxidative pentose phosphate pathway expression was lowest, and this peak was enriched for enzyme-encoding genes. In non-feeding larvae, *AqS1* biosynthetic gene expression contracted across central carbon, vitamin and amino acid metabolism, while its import capacity increased. This contraction was selective. *AqS1* genes for the final steps of arginine synthesis, which the host lacks, were minimally expressed in pre-competent larvae and upregulated at settlement together with host nitric oxide synthase, consistent with the known requirement for symbiont-derived arginine in nitric oxide-induced settlement. Histidine biosynthesis genes were instead maintained in the larva, coinciding with upregulation of host histidine-to-glutamate conversion. Host and symbiont nutrient transporters peaked in the same developmental stages more often than expected by chance. In the filter-feeding juvenile, host metabolism and efflux transport reached their maximum while the symbiont transcriptome changed little. These findings show that symbiont biosynthetic output tracks host developmental stage, and suggest that an inherited microbiome may contribute to successive stages of an animal life cycle through changes in its transcriptional activity rather than its composition.

**Importance statement:** Animals develop in partnership with microbes, but how symbionts contribute across distinct stages of a host life cycle is poorly understood. We followed a vertically inherited microbiome through the development of a marine sponge, a member of one of the earliest-branching animal lineages, from brooded embryo to feeding juvenile. The dominant symbiont did not simply grow or decline with its host, but rather it reprogrammed its metabolism at each developmental stage, including the timing of its arginine synthesis, which the host requires to produce the nitric oxide signal for settlement. Our study shows that transcriptional reprogramming, rather than changes in community composition, is one way inherited microbes may shape animal development, and suggests that such developmental integration may be an ancient feature of animal–microbe symbiosis.
