## Supplementary Table 1 for "Symbiont biosynthetic output tracks host developmental stage in a marine sponge holobiont"

### Sheet: NCBI accession details
Details of RNASeq raw data available at NCBI
BioSample.name	Sample description	Links	Submission	BioSample.organism_name	BioProject	BioSample Accession	SRA Accession	SRA.filename
CS1_S9	Amphimedon queenslandica, cloud-spot embryos, polyA-rRNA-depleted_1	BioProject: 1, SRA: 1	SUB16415779	sponge metagenome	PRJNA982967	SAMN62643422	SRR40311062	CS1_S9_R1_001.fastq.gz, CS1_S9_R2_001.fastq.gz
CS2_S8	Amphimedon queenslandica, cloud-spot embryos, polyA-rRNA-depleted_2	BioProject: 1, SRA: 1	SUB16415779	sponge metagenome	PRJNA982967	SAMN62643423	SRR40311061	CS2_S8_R1_001.fastq.gz, CS2_S8_R2_001.fastq.gz
CS3_S7	Amphimedon queenslandica, cloud-spot embryos, polyA-rRNA-depleted_3	BioProject: 1, SRA: 1	SUB16415779	sponge metagenome	PRJNA982967	SAMN62643424	SRR40311058	CS3_S7_R1_001.fastq.gz, CS3_S7_R2_001.fastq.gz
UL1_S12	Amphimedon queenslandica, swimming larvae, polyA-rRNA-depleted_1	BioProject: 1, SRA: 1	SUB16415779	sponge metagenome	PRJNA982967	SAMN62643425	SRR40311057	UL1_S12_R1_001.fastq.gz, UL1_S12_R2_001.fastq.gz
UL2_S11	Amphimedon queenslandica, swimming larvae, polyA-rRNA-depleted_2	BioProject: 1, SRA: 1	SUB16415779	sponge metagenome	PRJNA982967	SAMN62643426	SRR40311056	UL2_S11_R1_001.fastq.gz, UL2_S11_R2_001.fastq.gz
UL3_S10	Amphimedon queenslandica, swimming larvae, polyA-rRNA-depleted_3	BioProject: 1, SRA: 1	SUB16415779	sponge metagenome	PRJNA982967	SAMN62643427	SRR40311055	UL3_S10_R1_001.fastq.gz, UL3_S10_R2_001.fastq.gz
1hpl1_S3	Amphimedon queenslandica, 1-hr post-larvae, polyA-rRNA-depleted_1	BioProject: 1, SRA: 1	SUB16415779	sponge metagenome	PRJNA982967	SAMN62643428	SRR40311054	1hpl1_S3_R1_001.fastq.gz, 1hpl1_S3_R2_001.fastq.gz
1hpl2_S2	Amphimedon queenslandica, 1-hr post-larvae, polyA-rRNA-depleted_2	BioProject: 1, SRA: 1	SUB16415779	sponge metagenome	PRJNA982967	SAMN62643429	SRR40311053	1hpl2_S2_R1_001.fastq.gz, 1hpl2_S2_R2_001.fastq.gz
1hpl3_S1	Amphimedon queenslandica, 1-hr post-larvae, polyA-rRNA-depleted_3	BioProject: 1, SRA: 1	SUB16415779	sponge metagenome	PRJNA982967	SAMN62643430	SRR40311052	1hpl3_S1_R1_001.fastq.gz, 1hpl3_S1_R2_001.fastq.gz
J1_S6	Amphimedon queenslandica, juveniles, polyA-rRNA-depleted_1	BioProject: 1, SRA: 1	SUB16415779	sponge metagenome	PRJNA982967	SAMN62643431	SRR40311051	J1_S6_R1_001.fastq.gz, J1_S6_R2_001.fastq.gz
J2_S5	Amphimedon queenslandica, juveniles, polyA-rRNA-depleted_2	BioProject: 1, SRA: 1	SUB16415779	sponge metagenome	PRJNA982967	SAMN62643432	SRR40311060	J2_S5_R1_001.fastq.gz, J2_S5_R2_001.fastq.gz
J3_S4	Amphimedon queenslandica, juveniles, polyA-rRNA-depleted_3	BioProject: 1, SRA: 1	SUB16415779	sponge metagenome	PRJNA982967	SAMN62643433	SRR40311059	J3_S4_R1_001.fastq.gz, J3_S4_R2_001.fastq.gz

### Sheet: RNASeq statistics
Supplementary Table 1. Statistics of quality-filtered, trimmed reads generated by sequencing of biologically replicated TruSeq libraries.
Life cycle stage	Number of reads aligning to reference genome				Gene coverage (%)				Median gene depth (no. reads/CDS)
	Aqu host	AqS1	AqS2	AqS3	Aqu	AqS1	AqS2	AqS3	Aqu	AqS1	AqS2	AqS3
Cloud-spot embryos (n=3)	264151108	3.31767e+06	36863	18431.5	81.7	89	34.5	37.9	105	189	4	4
	96446138	663458	6634.58	6635					48	41	3	2
	336913625	4.54919e+06	47387.4	23693.7					120	260	3	4
Precompetent larvae (1 hpe) (n=3)	8.99013e+07	2.83504e+06	23430.1	11715.1	82.1	92.9	36.2	44.1	34	176	2	3
	6.26285e+07	670753	8280.91	8281					31	42	2	2
	1.59748e+08	4282417	35823	18551					52	357	3	4
Post-larve (1 hps) (n=3)	178373458	1.14667e+06	12329.8	12329.8	78.2	89.4	26.6	37.7	35	88	3	2
	220185863	1.37471e+06	14942.6	14942.6					42	111	2	2
	399445190	3.37362e+06	54413.2	27206.6					66	291	3	3
Juveniles (n=3)	148459663	1.68176e+06	21983.8	10991.9	85.7	88.2	42.6	42.1	41	173	2	3
	211118018	1.1856e+06	15200	8861					53	106	2	2
	197415573	1200062	14227.6	597561					52	52	2	1
Aqu, the host sponge Amphimedon queenslandica; AqS1, AqS2 and AqS3, the three core vertically-inherited gammaproteobacterial symbionts.
