## Supplementary Table 4 for "Symbiont biosynthetic output tracks host developmental stage in a marine sponge holobiont"

### Sheet: Data legend
Expression data used in the generation of the heatmaps shown in Figures 3 and 4 and Supplementary Figure 2.
Data notes and definitions
Each sheet provides details on genes comprising metabolic pathways shown in Figures 3 and 4, and Supplementary Figure 2.
The data includes quartiles and mean normalised gene counts for A. queenslandica, AqS1, AqS2 and AqS3 genes, organised by the enzyme code to which they correspond within each metabolic pathway.
Where a genome encodes more than one gene under the same enzyme code, only the most highly expressed gene is shown.
Additional genes under the same enzyme code which are expressed at a lower level are listed in the 'Enzyme redundancy' column.
Gene names follow KEGG nomenclature for the associated enzyme code, occasionally comprising multiple gene name variations across organisms.
Where a single row lists multple enzyme codes separated by a comma, this indicates alternate/redundant enzymes capable of independently catalysing the same reaction. In these cases, the most highly expressed gene across all listed enzymes is shown.
Enzyme codes highlighted in red represent the final enzyme in a biosynthetic pathway, catalysing production of the final product.
Terminology
Term	Definition
Not encoded	The genome does not encode a gene under this enzyme code.
Not expressed	The genome encodes a gene under this enzyme code, but it's expression was below detection in this study.
Q4	Quartile 4 - Highest expressed transcripts for a given developmental stage (75-100 percentile)
Q3	Quartile 3 - Moderate-to-highly expressed transcripts for a given developmental stage (50-75 percentile)
Q2	Quartile 2 - Low-to-moderately expressed transcripts for a given developmental stage (25-50 percentile)
Q1	Quartile 1 - Lowest expressed transcripts for a given developmental stage (0-25 percentile)

### Sheet: Fig 3A,B_central carbon
			A. queenslandica										AqS1										AqS2										AqS3
				Quartiles				Mean normalised counts						Quartiles				Mean normalised counts						Quartiles				Mean normalised counts						Quartiles				Mean normalised counts
Glycolysis	Enzyme code	Gene name	Gene ID	Embryo	Larva	Postlarva	Juvenile	Embryo	Larva	Postlarva	Juvenile	Enzyme redundancy	Gene ID	Embryo	Larva	Postlarva	Juvenile	Embryo	Larva	Postlarva	Juvenile	Enzyme redundancy	Gene ID	Embryo	Larva	Postlarva	Juvenile	Embryo	Larva	Postlarva	Juvenile	Enzyme redundancy	Gene ID	Embryo	Larva	Postlarva	Juvenile	Embryo	Larva	Postlarva	Juvenile	Enzyme redundancy
	2.7.1.1, 2.7.1.63	HK/ppgK	Aqu3.1.19198_001	Q4	Q4	Q4	Q4	4322.66	2591.03	5251.4	8377.94		AqS1v2_01782	Q2	Q3	Q2	Q2	24.093	112.619	31.1001	55.6193		Not encoded										Not encoded
	5.3.1.9	GPI/pgi	Aqu3.1.39626_001	Q4	Q4	Q4	Q4	2694.98	2668.33	2135.74	7921.95		AqS1v2_02628	Q3	Q3	Q4	Q4	248.002	282.164	336.676	301.054		Not expressed										Not encoded
	2.7.1.11	pfkA/pkf	Aqu3.1.33393_001	Q4	Q4	Q4	Q4	4542.75	4951.65	6422.7	6760.39		AqS1v2_00718	Q4	Q3	Q3	Q3	332.838	274.833	273.968	273.257		AqS2v2_01035	Q1	Q1	Q2	Q2	0	0	0.505064	0.620556		Not expressed
	4.1.2.13	ALDO/fbaA	Aqu3.1.36501_001	Q4	Q4	Q4	Q4	4396.7	2063.55	11989.4	8571.71	Aqu3.1.07554_001	AqS1v2_01503	Q4	Q4	Q4	Q4	560.455	635.588	326.995	312.961		AqS2v2_00550	Q3	Q2	Q3	Q3	1.97256	0.437683	1.59498	1.57823		AqS3v2_01043	Q1	Q3	Q1	Q2	0	0.896776	0	0.381655
	1.2.1.12	GAPDH/gapA	Aqu3.1.29717_001	Q4	Q4	Q4	Q4	5685.6	6707.54	5831.34	9937.4		AqS1v2_03460	Q4	Q4	Q4	Q4	804.066	424.188	610.07	599.807		AqS2v2_00443	Q3	Q1	Q1	Q2	2.12122	0.186337	0	0.505672		AqS3v2_00761	Q1	Q3	Q1	Q2	0	1.06013	0	0.507878	AqS3v2_02923
	2.7.2.3	pgk	Aqu3.1.41809_001	Q4	Q4	Q4	Q4	1459.66	1292.09	1208.32	3078.41		AqS1v2_03461	Q3	Q2	Q3	Q3	174.534	87.0512	111.713	147.249		Not expressed										Not expressed
	5.4.2.11, 5.4.2.12	gpmA/gpmB/gpmI	Aqu3.1.40636_001	Q4	Q4	Q4	Q4	4264.21	9048.14	9587.95	7535.42		AqS1v2_02093	Q3	Q3	Q3	Q3	117.035	197.491	213.772	178.86	AqS1v2_01718	AqS2v2_01081	Q1	Q2	Q2	Q1	0	0.498347	0.168355	0.283441		Not expressed
	4.2.1.11	eno	Aqu3.1.43363_001	Q4	Q4	Q4	Q4	6590.69	5501.12	11072	12942.5	Aqu3.1.21650_001, Aqu3.1.39258_001	AqS1v2_00673	Q4	Q4	Q4	Q4	683.478	436.495	387.406	359.037		AqS2v2_00318	Q3	Q3	Q1	Q1	0.97184	0.964149	0	0.283441		AqS3v2_01286	Q3	Q1	Q4	Q3	1.62016	0	3.21973	0.954138
	2.7.1.40, 2.7.9.2	pyk/ppsA	Aqu3.1.43531_001	Q4	Q4	Q4	Q4	2773.44	3209.27	3110.93	4026.91	Aqu3.1.08244_001, Aqu3.1.08245_001, Aqu3.1.12422_001, Aqu3.1.34807_001	AqS1v2_02556	Q4	Q4	Q4	Q4	644.07	492.603	647.124	516.752		AqS2v2_00442	Q3	Q2	Q1	Q3	1.1205	0.31201	0	1.57823		AqS3v2_00774	Q4	Q4	Q4	Q4	5.37502	12.4929	4.55195	2.22234
TCA cycle	1.2.4.1	PDHB/aceE	Aqu3.1.42594_001	Q4	Q4	Q4	Q4	2869.59	5121.22	6978.02	4029.28	Aqu3.1.00229_001, Aqu3.1.09099_001, Aqu3.1.09103_001	AqS1v2_02369	Q4	Q4	Q4	Q4	1514.07	875.152	936.209	1029.47		AqS2v2_00364	Q2	Q3	Q1	Q3	0.48592	1.02481	0	2.00607		AqS3v2_01447	Q1	Q3	Q4	Q1	0	2.06416	3.89877	0
	2.3.1.12	DLAT/aceF	Aqu3.1.37740_001	Q4	Q4	Q4	Q4	5617.09	7136.51	7682.66	6877.62		AqS1v2_02370	Q4	Q3	Q4	Q4	412.262	258.525	292.097	339.653		AqS2v2_00365	Q2	Q1	Q1	Q3	0.317292	0	0	1.38551		Not expressed
	2.3.3.1	CS/gltA	Aqu3.1.33571_001	Q4	Q4	Q4	Q4	13586.5	18102.6	15308.2	11991.9		AqS1v2_02685	Q4	Q4	Q4	Q4	1754.12	1033.55	792.667	754.226	AqS1v2_00399	AqS2v2_00485	Q3	Q3	Q2	Q3	1.10054	2.46353	0.516842	1.86167		AqS3v2_01481	Q2	Q4	Q2	Q4	0.644097	2.79759	0.36944	2.92105
	4.2.1.3	ACO/acnA	Aqu3.1.35787_001	Q4	Q4	Q4	Q4	13529.5	16171	12164.4	12670.2	Aqu3.1.02249_001, Aqu3.1.02408_001, Aqu3.1.11235_001, Aqu3.1.43373_001	AqS1v2_01540	Q1	Q1	Q1	Q1	10.2297	2.88589	8.44247	5.62151	AqS1v2_02696	AqS2v2_00633	Q1	Q3	Q4	Q2	0.297327	0.996693	2.62867	1.24111		AqS3v2_02405	Q3	Q3	Q3	Q3	1.07525	1.74438	1.06547	1.20658
	1.1.1.42	IDH1/icd	Aqu3.1.35749_001	Q4	Q4	Q4	Q4	11601	8327.08	8845.13	15374.7		AqS1v2_00145	Q4	Q4	Q4	Q4	1296.3	712.159	910.363	793.616		AqS2v2_01266	Q3	Q2	Q3	Q3	1.4378	0.810356	1.02191	1.40967		AqS3v2_00780	Q4	Q4	Q4	Q4	15.5295	7.77374	3.49027	7.10731	AqS3v2_01147
	1.2.4.2	OGDH/sucA	Aqu3.1.20045_001	Q4	Q4	Q4	Q4	7117.82	13197.9	20671.3	10657.2		AqS1v2_02687	Q4	Q4	Q4	Q4	1707.85	1391.64	1234.36	1339.9		AqS2v2_00484	Q3	Q3	Q2	Q2	1.33797	1.08982	0.168355	0.505672		AqS3v2_00638	Q4	Q4	Q4	Q4	2.79459	2.38417	5.56137	5.14637
	2.3.1.61	DLST/sucB	Aqu3.1.35296_001	Q4	Q4	Q4	Q4	1572.13	7916.62	10090.9	5228.55	Aqu3.1.35292_001, Aqu3.1.35293_001	AqS1v2_02689	Q2	Q2	Q2	Q2	71.9202	103.332	76.6234	69.2711	AqS1v2_01533	AqS2v2_00483	Q3	Q3	Q1	Q2	1.41783	1.05736	0	0.903997		AqS3v2_00637	Q4	Q3	Q3	Q4	4.0176	1.86349	1.71332	6.81889
	6.2.1.5	LSC2/sucD/sucC	Aqu3.1.41015_001	Q4	Q4	Q4	Q4	1515.15	3005.34	2455.55	2541.13	Aqu3.1.40726_001, Aqu3.1.31911_001	AqS1v2_01281	Q4	Q3	Q4	Q4	359.866	247.926	318.245	307.41	AqS1v2_00213, AqS1v2_00401, AqS1v2_01280, AqS1v2_00214, AqS1v2_00402, AqS1v2_02575	AqS2v2_00690	Q3	Q3	Q1	Q1	1.71516	2.3054	0	0.337114	AqS2v2_00691	AqS3v2_00635	Q3	Q1	Q4	Q4	0.787814	0.182124	2.00339	2.28695	AqS3v2_00634
	1.3.5.1	sdhA/frdA	Aqu3.1.33928_001	Q4	Q4	Q4	Q4	6530.92	7611.31	6147.19	13897.5		AqS1v2_02963	Q4	Q4	Q4	Q4	605.514	374.466	870.802	669.459		AqS2v2_01488	Q4	Q4	Q4	Q4	7.78149	31.4411	22.3412	52.8049		AqS3v2_00640	Q3	Q1	Q2	Q2	1.21897	0.182124	0.417618	0.763311
	4.2.1.2	FH/fumC	Aqu3.1.38794_001	Q4	Q4	Q4	Q4	2898.66	980.544	2051.28	3063.56		AqS1v2_00598	Q4	Q3	Q3	Q3	411.558	178.433	272.125	267.688		AqS2v2_00978	Q2	Q1	Q1	Q2	0.48592	0	0	0.451999		AqS3v2_00076	Q2	Q1	Q1	Q2	0.638834	0.301233	0	0.381655
	1.1.1.37	MDH2/mdh	Aqu3.1.29863_001	Q4	Q4	Q4	Q4	4072.93	5567.68	4713.81	4373		AqS1v2_02684	Q4	Q3	Q4	Q4	467.638	290.903	329.248	321.968		AqS2v2_00492	Q3	Q2	Q1	Q3	2.93548	0.372674	0	1.29478		AqS3v2_02589	Q2	Q2	Q1	Q2	0.644097	0.728495	0.139206	0.507878
	4.1.3.1	aceA	Not encoded										AqS1v2_00605	Q4	Q4	Q4	Q4	6557.48	2857.93	1733.4	941.214		Not encoded										AqS3v2_00776	Q4	Q4	Q3	Q4	12.8398	17.99	1.25285	5.65127
	2.3.3.9	aceB	Not encoded										Not encoded										Not encoded										AqS3v2_00777	Q2	Q4	Q1	Q3	0.212945	5.84253	0	0.824929
PPP	1.1.1.49, 1.1.1.363	G6PD/zwf	Aqu3.1.42602_001	Q4	Q4	Q4	Q4	7353.76	5485.45	8790.21	18090		AqS1v2_00652	Q4	Q4	Q1	Q4	576.773	775.118	17.9652	317.484		Not encoded										Not expressed
	3.1.1.31	PLGS/plg	Aqu3.1.38418_001	Q4	Q4	Q4	Q4	956.83	562.212	779.825	2227.92		AqS1v2_00121	Q2	Q1	Q2	Q2	28.9214	11.2298	28.1599	38.2439		Not encoded										Not encoded
	1.1.1.44, 1.1.1.343	PGD/gnd	Aqu3.1.36291_001	Q4	Q4	Q4	Q4	10984.7	5404.02	10596.1	37833.9		AqS1v2_02831	Q3	Q3	Q3	Q3	180.539	130.369	168.847	162.083		Not encoded										Not encoded
	5.3.1.6	rpiA	Aqu3.1.40626_001	Q4	Q4	Q4	Q4	1007.13	4625.41	1130.03	1698.27		AqS1v2_03419	Q2	Q2	Q2	Q2	52.6128	71.2244	33.9121	57.2006		Not expressed										Not expressed
	5.1.3.1	rpe	Aqu3.1.37539_001	Q4	Q4	Q4	Q4	1388.88	13660.3	816.879	946.266		AqS1v2_00343	Q2	Q2	Q2	Q2	27.0116	81.8699	56.9635	57.2481		Not expressed										AqS3v2_01574	Q2	Q3	Q1	Q1	0.431152	1.66259	0	0
	2.2.1.1	E2.2.1.1/tktA	Aqu3.1.40413_001	Q4	Q4	Q4	Q4	26399.7	8114.6	16316.4	62402.8		AqS1v2_03455	Q4	Q3	Q4	Q4	336.788	157.38	315.495	321.939	AqS1v2_01177, AqS1v2_01178, AqS1v2_01184, AqS1v2_01185	Not expressed										Not expressed
	4.1.2.13	ALDO/fbaA	Aqu3.1.36501_001	Q4	Q4	Q4	Q4	4396.7	2063.55	11989.4	8571.71	Aqu3.1.07554_001	AqS1v2_01503	Q4	Q4	Q4	Q4	560.455	635.588	326.995	312.961		AqS2v2_00550	Q3	Q2	Q3	Q3	1.97256	0.437683	1.59498	1.57823		AqS3v2_01043	Q1	Q3	Q1	Q2	0	0.896776	0	0.381655
	2.7.1.90,3.1.3.11	FBP/pfk	Aqu3.1.31166_001	Q4	Q4	Q4	Q4	1740.84	1252.7	1873.19	3292.95	Aqu3.1.01356_001	AqS1v2_00718	Q4	Q3	Q3	Q3	332.838	274.833	273.968	273.257		AqS2v2_01035	Q1	Q1	Q2	Q2	0	0	0.505064	0.620556		Not expressed

### Sheet: Fig 3C,D_vitamins
			A. queenslandica										AqS1										AqS2										AqS3
				Quartiles				Mean normalised counts						Quartiles				Mean normalised counts						Quartiles				Mean normalised counts						Quartiles				Mean normalised counts
	Enzyme code	Gene Name	Gene ID	Embryo	Larva	Postlarva	Juvenile	Embryo	Larva	Postlarva	Juvenile	Enzyme redundancy	Gene ID	Embryo	Larva	Postlarva	Juvenile	Embryo	Larva	Postlarva	Juvenile	Enzyme redundancy	Gene ID	Embryo	Larva	Postlarva	Juvenile	Embryo	Larva	Postlarva	Juvenile	Enzyme redundancy	Gene ID	Embryo	Larva	Postlarva	Juvenile	Embryo	Larva	Postlarva	Juvenile	Enzyme redundancy
Pantothenate biosynthesis	2.2.1.6	ilvI	Not encoded										AqS1v2_01873	Q4	Q4	Q4	Q4	2265.63	1279.61	1720.09	1764.85	AqS1v2_01217, AqS1v2_03451	AqS2v2_00270	Q4	Q4	Q4	Q4	6.18394	3.43211	2.28018	6.36286		AqS3v2_02155	Q1	Q2	Q2	Q3	0.143717	0.595544	0.69603	0.889534
	1.1.1.86	ilvC	Not encoded										AqS1v2_01555	Q4	Q4	Q4	Q4	1333.56	676.661	897.71	981.13		AqS2v2_00165	Q3	Q4	Q2	Q3	1.08057	3.06378	0.336709	1.80046		AqS3v2_02153	Q2	Q1	Q2	Q2	0.57487	0.301233	0.417618	0.634101
	4.2.1.9	ilvD	Aqu3.1.39105_001	Q4	Q4	Q4	Q4	1029.51	394.146	956.38	1646.64		AqS1v2_01565	Q4	Q4	Q4	Q4	877.222	358.424	531.308	458.532	AqS1v2_01222	AqS2v2_00465	Q3	Q1	Q3	Q1	1.10054	0.186337	0.685196	0.168557		AqS3v2_01254	Q1	Q1	Q3	Q3	0.143717	0.182124	1.01729	1.46202
	2.1.2.11	panB	Not encoded										Not encoded										Not expressed										AqS3v2_00078	Q3	Q2	Q2	Q2	0.782551	0.420341	0.429278	0.381655
	1.1.1.169	panE	Not encoded										AqS1v2_01515	Q4	Q4	Q4	Q4	2075.18	933.238	832.917	722.039	AqS1v2_00205	Not encoded										Not encoded
	6.3.2.1	panC	Not encoded										Not encoded										Not expressed										Not expressed
Folate biosynthesis	3.5.4.16	GCH1/folE2	Aqu3.1.37109_001	Q4	Q4	Q4	Q4	367.764	542.693	922.629	498.948		AqS1v2_01685	Q4	Q4	Q4	Q4	1060.23	2441.18	2902.36	946.505		Not expressed										AqS3v2_01443	Q1	Q2	Q4	Q2	0	0.476435	2.54323	0.763311
	3.1.3.1	phoD	Not encoded										Not encoded										Not encoded										AqS3v2_02006	Q3	Q1	Q1	Q3	1.5404	0.182124	0	0.954138
	4.1.2.25	folB	Not encoded										AqS1v2_01270	Q3	Q3	Q3	Q3	181.42	223.363	273.855	202.451		Not encoded										Not expressed
	2.7.6.3	folK	Not encoded										AqS1v2_01271	Q3	Q2	Q3	Q3	111.786	92.2797	158.522	138.529	AqS1v2_00156	Not encoded										Not expressed
	2.5.1.15	folP	Not encoded										AqS1v2_01830	Q3	Q4	Q4	Q4	249.235	324.426	343.03	344.802		Not encoded										AqS3v2_00178	Q1	Q1	Q2	Q2	0	0	0.556824	0.317051
	6.3.1.17	FPGS/folC	Aqu3.1.17550_001	Q3	Q4	Q3	Q4	325.357	1292.2	306.678	676.947		AqS1v2_02613	Q4	Q4	Q4	Q4	1078.64	571.293	591.66	613.809	AqS1v2_01918	Not expressed										Not expressed
	1.5.1.3	DHFR/folA	Aqu3.1.35756_001	Q4	Q4	Q4	Q4	2140.58	566.723	1124.77	382.464		AqS1v2_03296	Q3	Q4	Q4	Q3	118.498	359.853	311.229	262.975		Not expressed										AqS3v2_00855	Q1	Q4	Q2	Q2	0	4.42264	0.556824	0.381655

### Sheet: Fig 3E_vitamins
Biosynthesis pathway	Enzyme code	Gene name	Aqu	AqS1	AqS2	AqS3	Holobiont
Thiamine, B1	4.1.99.17	thiC		AqS1v2_01383	AqS2v2_01384
	2.7.4.7	thiD		AqS1v2_00129
	2.5.1.3	thiE		AqS1v2_00128	AqS2v2_01418
	3.1.3.100	rsgA				AqS3v2_01047
	Pathway completeness (%)		0	75	50	25	100
Riboflavin, B2	3.5.4.25	ribBA		AqS1v2_00108	AqS2v2_00094	AqS3v2_00676
	3.5.4.26	ribD		AqS1v2_00106	AqS2v2_00312	AqS3v2_00677
	1.1.1.193	ribD		AqS1v2_00106	AqS2v2_00312	AqS3v2_00677
	3.1.3.104	yigB		AqS1v2_02130		AqS3v2_00287
	2.5.1.78	ribH		AqS1v2_00109	AqS2v2_00093	AqS3v2_01384
	2.5.1.9	ribE		AqS1v2_00107	AqS2v2_01493	AqS3v2_00916
	Pathway completeness (%)		0	100	83.33	100	100
Nicotinamide, B3	1.13.11.52	IDO	Aqu3.1.06957_001
	3.5.1.9	AFMID	Aqu3.1.29984_001
	1.14.13.9	KMO	Aqu3.1.23775_001
	3.7.1.3	KYNU	Aqu3.1.33718_001
	1.13.11.6	HAAO	Aqu3.1.20031_001
	2.4.2.19	QPRT/nadC	Aqu3.1.23241_001			AqS3v2_02813
	2.7.7.18	NMNAT/nadD	Aqu3.1.38156_001	AqS1v2_00712	AqS2v2_01013	AqS3v2_00246
	6.3.1.5, 6.3.5.1	E6.3.5.1/nadE	Aqu3.1.36605_001	AqS1v2_01556	AqS2v2_00111	AqS3v2_01068
	3.1.3.5	E3.1.3.5/surE	Aqu3.1.41916_001	AqS1v2_03502	AqS2v2_01320	AqS3v2_00683
	2.4.2.1	PNP/punA	Aqu3.1.44209_001		AqS2v2_00030
	Pathway completeness (%)		100	30	40	40	100
Pantothenate, B5	2.2.1.6	ilvI		AqS1v2_01873	AqS2v2_00270	AqS3v2_02155
	1.1.1.86	ilvC		AqS1v2_01555	AqS2v2_00165	AqS3v2_02153
	4.2.1.9	ilvD	Aqu3.1.39105_001	AqS1v2_01565	AqS2v2_00465	AqS3v2_01254
	2.1.2.11	panB			AqS2v2_01585	AqS3v2_00078
	1.1.1.169	panE		AqS1v2_01515
	6.3.2.1	panC			AqS2v2_01586	AqS3v2_00077
	Pathway completeness (%)		16.6667	66.6667	83.3333	83.3333	100
Pyridoxine, B6	4.3.3.6	pdxS/pdxT	Aqu3.1.36838_001
	3.1.3.74	PHOSPHO2	Aqu3.1.33620_001
	1.4.3.5	pdxH	Aqu3.1.41675_001	AqS1v2_00149	AqS2v2_00636	AqS3v2_00545
	Pathway completeness (%)		100	33.3333	33.3333	33.3333	100
Biotin, B7	2.1.1.197	bioC			AqS2v2_00780
	2.3.1.41	fabB				AqS3v2_02456
	1.1.1.100	fabG		AqS1v2_01424	AqS2v2_01310	AqS3v2_01893
	4.2.1.59	fabZ			AqS2v2_00996	AqS3v2_02427
	1.3.1.9, 1.3.1.10	fabI		AqS1v2_00750	AqS2v2_00768	AqS3v2_00259
	3.1.1.85	bioH/bioG/bioK/bioJ
	2.3.1.47	bioF
	2.6.1.127, 2.6.1.62, 2.6.1.105	BIO3-BIO1/bioA/bioK
	6.3.3.3	BIO3-BIO1/bioD
	2.8.1.6	bioB
	Pathway completeness (%)		0	20	40	40	50
Folate, B9	3.5.4.16	GCH1/folE2	Aqu3.1.37109_001	AqS1v2_01685	AqS2v2_01423	AqS3v2_01443
	3.1.3.1	phoD				AqS3v2_02006
	4.1.2.25	folB		AqS1v2_01270		AqS3v2_00561
	2.7.6.3	folK		AqS1v2_01271		AqS3v2_00554
	2.5.1.15	folP		AqS1v2_01830		AqS3v2_00178
	6.3.2.17	FPGS/folC	Aqu3.1.17550_001	AqS1v2_02613	AqS2v2_01293	AqS3v2_02409
	1.5.1.3	DHFR/folA	Aqu3.1.35756_001	AqS1v2_03296	AqS2v2_00685	AqS3v2_00855
	Pathway completeness (%)		42.8571	85.7143	42.8571	100	100

### Sheet: Fig 4A,B_amino acids
			A. queenslandica										AqS1										AqS2										AqS3
				Quartiles				Mean normalised counts						Quartiles				Mean normalised counts						Quartiles				Mean normalised counts						Quartiles				Mean normalised counts
	Enzyme code	Gene name	Gene ID	Embryo	Larva	Postlarva	Juvenile	Embryo	Larva	Postlarva	Juvenile	Enzyme redundancy	Gene ID	Embryo	Larva	Postlarva	Juvenile	Embryo	Larva	Postlarva	Juvenile	Enzyme redundancy	Gene ID	Embryo	Larva	Postlarva	Juvenile	Embryo	Larva	Postlarva	Juvenile	Enzyme redundancy	Gene ID	Embryo	Larva	Postlarva	Juvenile	Embryo	Larva	Postlarva	Juvenile	Enzyme redundancy
Arginine biosynthesis	2.6.1.1, 2.6.1.2	AAT2/GOT2/ALT/aspB	Aqu3.1.38401_001	Q4	Q4	Q4	Q4	5147.46	1592	1750.57	8437.55	Aqu3.1.12653_001, Aqu3.1.12654_001, Aqu3.1.31054_001, Aqu3.1.00774_001, Aqu3.1.01352_001, Aqu3.1.02632_001, Aqu3.1.02725_001, Aqu3.1.03162_001, Aqu3.1.14418_001, Aqu3.1.24397_001, Aqu3.1.26086_001	AqS1v2_00381	Q4	Q4	Q4	Q4	523.946	514.667	529.197	386.949	AqS1v2_02487, AqS1v2_02540	AqS2v2_00653	Q2	Q3	Q3	Q4	0.48592	1.43003	0.673418	4.26606		AqS3v2_01434	Q3	Q2	Q1	Q2	0.901571	0.66548	0	0.572483
	2.3.1.1	argAB/argJ	Not encoded										AqS1v2_00201	Q3	Q3	Q3	Q3	217.417	153.91	194.589	168.232	AqS1v2_01572	AqS2v2_00508	Q2	Q1	Q1	Q1	0.634584	0.186337	0	0.337114		Not expressed
	2.7.2.8	argB	Not encoded										AqS1v2_03205	Q4	Q3	Q3	Q4	365.084	241.395	271.566	285.95		AqS2v2_00056	Q1	Q4	Q2	Q1	0	3.26947	0	0		Not expressed
	1.2.1.38	argC	Aqu3.1.44292_001	Q3	Q4	Q3	Q3	123.44	340.844	101.517	166.948		AqS1v2_00646	Q4	Q4	Q3	Q4	539.713	793.527	162.036	349.383		AqS2v2_01164	Q2	Q1	Q3	Q1	0.445991	0	0.685196	0.168557		Not expressed
	2.6.1.11	argD	Not encoded										Not encoded										AqS2v2_00235	Q4	Q4	Q4	Q4	463.914	221.252	571.226	318.868		Not expressed
	3.5.1.16	argE	Aqu3.1.41031_001	Q4	Q4	Q4	Q4	8803.65	778.531	1866.25	7040.16	Aqu3.1.35556_001	AqS1v2_02767	Q3	Q3	Q4	Q4	278.655	154.137	401.646	379.992		Not expressed										Not expressed
	2.1.3.3	OTC/argF/argI	Aqu3.1.14902_001	Q3	Q4	Q4	Q3	197.598	904.738	495.512	165.9		Not encoded										Not expressed										Not expressed
	6.3.4.5	argG	Not encoded										AqS1v2_00510	Q2	Q2	Q2	Q2	39.5755	56.4608	54.8255	65.2447		Not expressed										AqS3v2_02404	Q3	Q3	Q1	Q2	0.851778	1.01588	0	0.381655
	4.3.2.1	argH	Not encoded										AqS1v2_00577	Q3	Q3	Q4	Q4	278.413	168.792	297.866	299.835		Not expressed										Not expressed
Valine, Leucine & Isoleucine biosynthesis	4.3.1.19	SDS/E4.3.1.19/ilvA	Aqu3.1.27489_001	Q3	Q3	Q3	Q3	113.581	104.052	134.421	228.541	Aqu3.1.06884_001,Aqu3.1.43102_001	AqS1v2_03423	Q4	Q4	Q4	Q4	355.087	368.269	541.939	450.292	AqS1v2_01710	Not expressed										AqS3v2_00261	Q3	Q3	Q4	Q4	1.00602	0.94102	12.1114	6.79623
	2.2.1.6	E2.2.1.6L/ilvI	Not encoded										AqS1v2_01873	Q4	Q4	Q4	Q4	2265.63	1279.61	1720.09	1764.85	AqS1v2_01217, AqS1v2_03451, AqS1v2_01874	AqS2v2_00270	Q4	Q4	Q4	Q4	6.18394	3.43211	2.28018	6.36286	AqS2v2_00269	AqS3v2_02155	Q1	Q2	Q2	Q3	0.143717	0.595544	0.69603	0.889534	AqS3v2_02154
	1.1.1.86	ilvC	Not encoded										AqS1v2_01555	Q4	Q4	Q4	Q4	1333.56	676.661	897.71	981.13		AqS2v2_00165	Q3	Q4	Q2	Q3	1.08057	3.06378	0.336709	1.80046		AqS3v2_02154	Q2	Q1	Q2	Q1	0.287435	0.238217	0.278412	0
	4.2.1.9	ilvD	Aqu3.1.39105_001	Q4	Q4	Q4	Q4	1029.51	394.146	956.38	1646.64		AqS1v2_01565	Q4	Q4	Q4	Q4	877.222	358.424	531.308	458.532	AqS1v2_01222	AqS2v2_00465	Q3	Q1	Q3	Q1	1.10054	0.186337	0.685196	0.168557		AqS3v2_01254	Q1	Q1	Q3	Q3	0.143717	0.182124	1.01729	1.46202
	2.6.1.42, 1.4.1.9	E1.4.1.9/ilvE	Aqu3.1.27300_001	Q4	Q4	Q4	Q4	1688.99	2859.54	15061.7	3503.73		AqS1v2_00846	Q4	Q4	Q4	Q4	2157.18	1602.97	1361.66	1479.23	AqS1v2_00773, AqS1v2_03049	AqS2v2_00100	Q1	Q1	Q2	Q2	0	0.251346	0.505064	0.505672		AqS3v2_01065	Q3	Q3	Q3	Q4	1.9165	1.61835	0.926265	6.1172	AqS3v2_02777
	2.3.3.13	IMS/leuA	Aqu3.1.06873_001	Q1	Q3	Q2	Q2	6.58246	34.6866	27.845	26.3944		AqS1v2_00780	Q4	Q4	Q4	Q4	781.398	768.156	991.783	820.286		AqS2v2_01483	Q2	Q2	Q3	Q3	0.594655	0.563356	0.841773	1.63944		AqS3v2_00226	Q1	Q1	Q3	Q2	0	0.119109	0.787058	0.381655
	4.2.1.33	LEU1/leuD	Not encoded										AqS1v2_02110	Q4	Q4	Q4	Q4	657.296	587.611	646.96	628.469	AqS1v2_02108, AqS1v2_02109	AqS2v2_00689	Q2	Q1	Q1	Q2	0.674513	0	0	1.07255		AqS3v2_00747	Q1	Q1	Q2	Q3	0.143717	0.182124	0.417618	1.08036	AqS3v2_01769, AqS3v2_00748
	1.1.1.85	leuB	Not encoded										AqS1v2_01328	Q3	Q3	Q3	Q3	223.344	154.821	140.464	192.229		AqS2v2_00688	Q2	Q1	Q1	Q1	0.654548	0.125673	0	0.337114		Not expressed
Phenylalanine, Tyrosine & Tryptophan	2.5.1.54	aroG	Not encoded										AqS1v2_00126	Q4	Q4	Q4	Q4	432.604	335.087	538.681	427.769		Not expressed										AqS3v2_02798	Q1	Q2	Q1	Q1	0	0.476435	0	0.190828
	4.2.3.4	aroB	Not encoded										AqS1v2_02355	Q3	Q2	Q3	Q3	141.778	89.3151	123.363	133.114		Not expressed										AqS3v2_02781	Q1	Q1	Q2	Q1	0	0	0.556824	0.190828
	4.2.1.10	aroQ	Not encoded										AqS1v2_03281	Q2	Q2	Q3	Q2	72.1964	99.2168	156.12	72.6503		Not expressed										Not expressed
	1.1.1.25	aroE	Not encoded										AqS1v2_02630	Q2	Q2	Q2	Q2	57.3284	49.8607	64.5363	47.1358		Not expressed										Not expressed
	2.7.1.71	aroK	Not encoded										AqS1v2_02354	Q2	Q2	Q3	Q2	87.5865	82.4179	127.676	106.239		Not expressed										AqS3v2_02780	Q2	Q4	Q3	Q2	0.431152	8.4323	1.72498	0.698706
	2.5.1.19	aroA	Aqu3.1.06236_001	Q2	Q3	Q2	Q3	12.7029	45.713	17.3929	39.9112		AqS1v2_01578	Q3	Q3	Q3	Q3	198.874	149.361	163.678	157.507		Not expressed										AqS3v2_02630	Q2	Q1	Q4	Q2	0.212945	0	4.36457	0.763311
	4.2.3.5	aroC	Not encoded										AqS1v2_02433	Q2	Q2	Q2	Q2	26.6361	39.4758	67.8129	60.8388		Not expressed										AqS3v2_00746	Q1	Q1	Q2	Q2	0.143717	0	0.568484	0.381655
	4.1.3.27	trpE	Aqu3.1.39008_001	Q2	Q1	Q1	Q2	8.06877	3.25576	4.83136	4.93911	Aqu3.1.32195_001	AqS1v2_00886	Q4	Q4	Q4	Q4	390.707	337.484	541.489	450.661		Not expressed										AqS3v2_00434	Q2	Q1	Q2	Q2	0.287435	0.238217	0.417618	0.572483
	2.4.2.18	trpD	Not encoded										AqS1v2_00066	Q3	Q2	Q3	Q2	125.175	98.6448	127.844	107.362		Not expressed										Not expressed
	5.3.1.24	trpF	Not encoded										AqS1v2_02617	Q4	Q3	Q3	Q4	369.7	230.343	266.595	297.129		Not encoded										AqS3v2_02414	Q2	Q1	Q1	Q2	0.57487	0	0.139206	0.572483
	4.1.1.48	trpC	Not encoded										AqS1v2_00065	Q2	Q2	Q2	Q2	39.089	43.6278	64.2969	43.3058		Not expressed										Not expressed
	4.2.1.20	trpB	Not encoded										AqS1v2_02616	Q4	Q3	Q4	Q4	916.027	287.783	389.936	454.624	AqS1v2_02615,AqS1v2_03173	Not expressed										AqS3v2_02413	Q1	Q2	Q3	Q1	0	0.364248	0.986102	0
	5.4.99.5	pheA	Not encoded										AqS1v2_01580	Q4	Q4	Q4	Q4	391.115	335.123	352.688	303.293		AqS2v2_01053	Q1	Q1	Q1	Q3	0.168628	0	0	2.9691		AqS3v2_02633	Q1	Q3	Q4	Q3	0	1.12314	18.8293	1.14497
	4.2.1.51	pheA2/pheA	Not encoded										AqS1v2_02795	Q1	Q1	Q1	Q1	0.1938	8.83948	0	0	AqS1v2_01580	AqS2v2_01053	Q1	Q1	Q1	Q3	0.168628	0	0	2.9691		AqS3v2_02633	Q1	Q3	Q4	Q3	0	1.12314	18.8293	1.14497
	2.6.1.1., 2.6.1.9, 2.6.1.5	TAT/aspB/hisC	Aqu3.1.34890_001	Q4	Q4	Q4	Q4	3195.22	4941.98	15639.1	4034.18	Aqu3.1.12653_001, Aqu3.1.12654_001, Aqu3.1.31054_001, Aqu3.1.00774_001, Aqu3.1.01352_001, Aqu3.1.02632_001, Aqu3.1.02725_001, Aqu3.1.03162_001, Aqu3.1.14418_001, Aqu3.1.24397_001, Aqu3.1.26086_001	AqS1v2_00381	Q4	Q4	Q4	Q4	523.946	514.667	529.197	386.949	AqS1v2_02487, AqS1v2_02540, AqS1v2_01370, AqS1v2_01385	AqS2v2_00653	Q2	Q3	Q3	Q4	0.48592	1.43003	0.673418	4.26606		AqS3v2_02632	Q1	Q1	Q4	Q3	0.143717	0.182124	8.2608	1.27119
	1.3.1.12	tyrA2	Not encoded										AqS1v2_01579	Q3	Q3	Q3	Q3	182.613	174.383	200.021	167.627		Not expressed										AqS3v2_02631	Q1	Q1	Q4	Q2	0	0.182124	4.64298	0.763311
Histidine biosynthesis	2.4.2.17	hisZ	Not encoded										AqS1v2_01886	Q4	Q4	Q4	Q4	855.872	682.174	698.411	514.029	AqS1v2_00166	Not expressed										AqS3v2_00122	Q2	Q3	Q4	Q2	0.212945	1.39868	2.23363	0.572483
	3.6.1.31	hisE	Not encoded										Not expressed										Not expressed										Not expressed
	3.5.4.19	hisI	Not encoded										AqS1v2_02552	Q1	Q1	Q1	Q1	2.51375	3.35207	4.489	5.62151		Not encoded										AqS3v2_02457	Q3	Q1	Q4	Q1	1.27767	0.238217	2.01505	0.190828
	5.3.1.16	hisA	Not encoded										AqS1v2_01220	Q3	Q3	Q3	Q3	241.541	246.961	197.379	169.546		Not expressed										Not expressed
	4.3.2.10	hisF/hisH	Not encoded										AqS1v2_01213	Q4	Q4	Q3	Q4	333.583	324.639	245.02	307.504	AqS1v2_00017	Not expressed										AqS3v2_02284	Q1	Q2	Q2	Q2	0	0.357326	0.417618	0.763311
	4.2.1.19	hisB	Not encoded										AqS1v2_00016	Q1	Q1	Q1	Q1	3.53469	0.816205	3.11486	4.23302		Not expressed										AqS3v2_02283	Q2	Q2	Q4	Q3	0.57487	0.546372	2.67457	1.14497
	2.6.1.9	hisC	Not encoded										AqS1v2_01370	Q3	Q2	Q2	Q3	142.826	92.0885	87.2982	117.712	AqS1v2_01385	Not expressed										AqS3v2_02632	Q1	Q1	Q4	Q3	0.143717	0.182124	8.2608	1.27119
	3.1.3.15	hisN	Not encoded										AqS1v2_00073	Q4	Q4	Q4	Q4	643.618	827.962	829.527	723.456		Not expressed										Not expressed
	1.1.1.23	hisD	Not encoded										AqS1v2_00167	Q4	Q4	Q3	Q3	329.687	312.974	277.017	248.131		Not expressed										Not expressed

### Sheet: SupFig 2 data
			A. queenslandica										AqS1										AqS2										AqS3
				Quartiles				Mean normalised counts						Quartiles				Mean normalised counts						Quartiles				Mean normalised counts						Quartiles				Mean normalised counts
	Enzyme code/gene	Gene name	Gene ID	Embryo	Larva	Postlarva	Juvenile	Embryo	Larva	Postlarva	Juvenile	Enzyme redundancy	Gene ID	Embryo	Larva	Postlarva	Juvenile	Embryo	Larva	Postlarva	Juvenile	Enzyme redundancy	Gene ID	Embryo	Larva	Postlarva	Juvenile	Embryo	Larva	Postlarva	Juvenile	Enzyme redundancy	Gene ID	Embryo	Larva	Postlarva	Juvenile	Embryo	Larva	Postlarva	Juvenile	Enzyme redundancy
Sulfur		soxY	Not encoded										AqS1v2_02884	Q4	Q4	Q4	Q4	1409.87	756.748	815.722	1147.86		Not encoded										Not encoded
		soxZ	Not encoded										AqS1v2_02885	Q4	Q4	Q4	Q4	1007.65	1032.44	726.344	756.49		Not encoded										Not encoded
	2.8.5.2	soxA	Not encoded										AqS1v2_02886	Q4	Q4	Q4	Q4	1768.11	1283.22	1248.64	1209.95		Not encoded										Not encoded
	2.8.5.2	soxX	Not encoded										AqS1v2_02883	Q4	Q4	Q4	Q4	482.381	455.146	563.193	605.978		Not encoded										Not encoded
	3.1.6.20	soxB	Not encoded										AqS1v2_00390	Q4	Q4	Q4	Q4	330.835	325.397	344.56	384.599		Not encoded										Not encoded
	1.8.2.6	soxC	Not encoded										Not encoded										Not encoded										Not encoded
	1.8.2.6	soxD	Not encoded										AqS1v2_02718	Q3	Q3	Q4	Q3	183.321	158.89	294.958	227.986		Not encoded										Not encoded
	2.7.7.4	sat	Not encoded										AqS1v2_02078	Q4	Q3	Q4	Q4	595.218	273.223	1627.05	1273.63	AqS1v2_00738	Not encoded										Not encoded
	1.8.99.2	aprA	Not encoded										AqS1v2_01406	Q4	Q4	Q4	Q4	8988.97	1100.32	8682.3	8755.8		Not encoded										Not encoded
	1.8.99.2	aprB	Not encoded										AqS1v2_01407	Q4	Q4	Q4	Q4	4210.28	876.433	5492.52	5254.52		Not encoded										Not encoded
	1.8.1.22	dsrA	Not encoded										AqS1v2_02268	Q4	Q4	Q3	Q3	563.533	559.547	254.082	212.774		Not encoded										Not encoded
	1.8.1.22	dsrB	Not encoded										AqS1v2_02269	Q3	Q4	Q3	Q3	248.186	467.158	139.059	142.333		Not encoded										Not encoded
	2.8.1.-	dsrE	Not encoded										AqS1v2_02270	Q2	Q3	Q2	Q2	72.6856	144.324	35.862	32.4433		Not encoded										Not encoded
		dsrF	Not encoded										AqS1v2_02271	Q3	Q3	Q2	Q2	143.235	261.204	59.4885	38.1199		Not encoded										Not encoded
		dsrH	Not encoded										AqS1v2_02272	Q3	Q3	Q2	Q2	140.252	249.409	87.2629	79.1344		Not encoded										Not encoded
Lysine biosynthesis	2.7.2.4	lysC	Not encoded										AqS1v2_03326	Q1	Q1	Q1	Q1	12.3182	2.54319	8.17482	11.3857		Not expressed										AqS3v2_02461	Q1	Q1	Q4	Q1	0	0.238217	2.82543	0
	1.2.1.11	asd	Not encoded										AqS1v2_02622	Q4	Q3	Q4	Q4	370.749	253.958	306.191	308.901	AqS1v2_02621	AqS2v2_00687	Q2	Q2	Q1	Q2	0.743318	0.31201	0	0.842786		AqS3v2_00750	Q2	Q1	Q3	Q1	0.431152	0.119109	1.1565	0
	4.3.3.7	dapA	Aqu3.1.28818_001	Q3	Q4	Q3	Q4	318.132	363.639	260.432	664.813		AqS1v2_01382	Q3	Q3	Q3	Q3	291.262	242.353	276.855	240.829	AqS1v2_00619	Not expressed										AqS3v2_01380	Q3	Q2	Q3	Q3	0.851778	0.66548	0.835236	1.58824
	1.17.1.8	dapB	Not encoded										AqS1v2_01822	Q3	Q3	Q3	Q3	197.531	202.92	225.903	151.203		Not expressed										Not expressed
	2.3.1.117	dapD	Not encoded										AqS1v2_02626	Q3	Q3	Q3	Q2	175.175	173.115	137.825	108.082		Not encoded										Not expressed
	2.6.1.17	dapC	Not encoded										AqS1v2_00339	Q4	Q3	Q4	Q3	337.741	240.337	356.26	272.054		AqS2v2_00235	Q4	Q4	Q4	Q4	463.914	221.252	571.226	318.868		Not expressed
	3.5.1.18	dapE	Not encoded										AqS1v2_02745	Q1	Q1	Q1	Q1	8.28938	6.03981	8.94393	6.08353	AqS1v2_03528	Not expressed										AqS3v2_02189	Q2	Q1	Q1	Q1	0.638834	0.238217	0	0
	5.1.1.7	dapF	Not encoded										AqS1v2_00451	Q3	Q3	Q3	Q2	168.904	107.83	117.299	106.118		Not encoded										Not expressed
	4.1.1.20	lysA	Aqu3.1.26247_001	Q3	Q3	Q3	Q3	147.07	102.363	111.694	121.684	Aqu3.1.26239_001	AqS1v2_00561	Q3	Q3	Q3	Q3	123.038	129.175	163.336	162.108		Not expressed										Not expressed
Methionine biosynthesis	2.7.2.4	lysC	Not encoded										AqS1v2_03326	Q1	Q1	Q1	Q1	12.3182	2.54319	8.17482	11.3857		Not expressed										AqS3v2_02461	Q1	Q1	Q4	Q1	0	0.238217	2.82543	0
	1.2.1.11	asd	Not encoded										AqS1v2_02622	Q4	Q3	Q4	Q4	370.749	253.958	306.191	308.901	AqS1v2_02621	AqS2v2_00687	Q2	Q2	Q1	Q2	0.743318	0.31201	0	0.842786		AqS3v2_00750	Q2	Q1	Q3	Q1	0.431152	0.119109	1.1565	0
	1.1.1.3	hom	Not encoded										AqS1v2_02427	Q3	Q3	Q3	Q3	118.093	113.859	169.121	142.287		AqS2v2_00651	Q1	Q2	Q1	Q1	0.297327	0.372674	0	0.168557		AqS3v2_01435	Q3	Q1	Q3	Q3	1.06472	0.119109	0.858555	1.33579
	2.3.1.31	metX/metA	Aqu3.1.40101_001	Q2	Q2	Q1	Q2	9.69369	10.4169	3.97532	6.67661		AqS1v2_00516	Q3	Q3	Q3	Q3	171.457	165.158	208.888	204.925		Not expressed										Not expressed
	2.5.1.49	metY	Not encoded										AqS1v2_00281	Q4	Q2	Q3	Q3	320.609	99.4106	288.104	281.394	AqS1v2_02797, AqS1v2_03408	Not encoded										AqS3v2_02331	Q4	Q4	Q4	Q4	13.2228	7.63586	11.1058	27.5417
	2.1.1.13, 2.1.1.14	MTR/metH/metE	Aqu3.1.22431_001	Q4	Q4	Q4	Q4	408.708	605.152	939.764	735.225	Aqu3.1.02352_001, Aqu3.1.11941_001	AqS1v2_01913	Q4	Q4	Q3	Q4	988.776	400.314	223.458	288.198	AqS1v2_00323	AqS2v2_00150	Q4	Q3	Q3	Q3	5.84659	1.90018	0.841773	1.91534		AqS3v2_01851	Q1	Q3	Q3	Q2	0.143717	1.32404	0.858555	0.634101
Nicotinamide biosynthesis	1.13.11.52	IDO	Aqu3.1.06957_001	Q2	Q1	Q1	Q1	43.2034	1.60765	2.43861	1.61766	Aqu3.1.30265_001	Not encoded										Not encoded										Not encoded
	3.5.1.9	AFMID	Aqu3.1.29984_001	Q3	Q3	Q2	Q3	83.8924	78.2277	35.4034	108.911		Not encoded										Not encoded										Not encoded
	1.14.13.9	KMO	Aqu3.1.23775_001	Q4	Q4	Q4	Q4	1076.28	1742.01	1506.21	2086.59	Aqu3.1.06292_001,Aqu3.1.14854_001, Aqu3.1.19269_001, Aqu3.1.27022_001, Aqu3.1.28247_001	Not encoded										Not encoded										Not encoded
	3.7.1.3	KYNU	Aqu3.1.33718_001	Q3	Q4	Q4	Q4	265.684	974.047	790.235	469.922		Not encoded										Not encoded										Not encoded
	1.13.11.6	HAAO	Aqu3.1.20031_001	Q3	Q4	Q3	Q3	280.24	702.011	177.367	223.016	Aqu3.1.10793_001	Not encoded										Not encoded										Not encoded
	2.4.2.19	QPRT/nadC	Aqu3.1.23241_001	Q4	Q4	Q4	Q4	868.139	826.196	1008.96	1750.74		Not encoded										Not encoded										Not expressed
	6.3.1.5, 6.3.5.1	NADSYN1/nadE	Aqu3.1.36605_001	Q4	Q4	Q4	Q4	2273.29	5911.32	2958.22	2363.31	Aqu3.1.07037_001	AqS1v2_01556	Q3	Q2	Q3	Q3	95.3716	93.9948	121.935	121.157		Not expressed										Not expressed
	2.7.7.18	NMNAT/nadD	Aqu3.1.38156_001	Q3	Q4	Q3	Q4	232.949	480.387	290.091	352.836		AqS1v2_00712	Q2	Q2	Q2	Q2	47.1134	39.7522	51.3519	61.8243		Not expressed										AqS3v2_00246	Q2	Q1	Q3	Q2	0.143717	0.182124	1.1565	0.572483
	3.1.3.5	E3.1.3.5/surE	Aqu3.1.41916_001	Q4	Q4	Q4	Q4	1472.49	2109.01	1249.84	2334.07	Aqu3.1.16936_001, Aqu3.1.18417_001	AqS1v2_03502	Q4	Q4	Q4	Q4	2492.68	1305.35	1344.26	997.274		Not expressed										Not expressed
	2.4.2.12	NAMPT	Aqu3.1.37800_001	Q4	Q4	Q4	Q4	1877.54	4442.58	4045.57	2917.52	Aqu3.1.03477_001, Aqu3.1.37219_001	Not encoded										Not encoded										Not encoded
	2.4.2.1	PNP/punA	Aqu3.1.44209_001	Q3	Q4	Q4	Q4	320.161	1183.35	3694.92	452.811	Aqu3.1.04990_001, Aqu3.1.04991_001, Aqu3.1.05395_001, Aqu3.1.44210_001	Not encoded										Not expressed										Not encoded
	2.3.1.286	SIRT1/SIR2L1/cobB	Aqu3.1.22064_001	Q4	Q4	Q4	Q4	8732.16	16097.6	23687.1	20743.1	Aqu3.1.29888_001, Aqu3.1.10180_001, Aqu3.1.32272_001, Aqu3.1.40935_001, Aqu3.1.33736_001, Aqu3.1.33680_001, Aqu3.1.44195_001, Aqu3.1.05491_001, Aqu3.1.07172_001, Aqu3.1.18116_001, Aqu3.1.18117_001, Aqu3.1.18122_001, Aqu3.1.19078_001, Aqu3.1.19080_001, Aqu3.1.25609_001, Aqu3.1.35274_001, Aqu3.1.41158_001	AqS1v2_02897	Q2	Q2	Q3	Q2	72.2303	42.8053	111.653	90.7206		Not encoded										Not encoded
NO metabolism	1.14.13.39	NOS1/2	Aqu3.1.39814_001	Q4	Q4	Q4	Q4	19179	48973.6	101171	41795.6	Aqu3.1.40098_001	Not encoded										Not encoded										Not encoded
	1.7.2.5	norB	Not encoded										AqS1v2_03257	Q3	Q4	Q4	Q4	220.238	673.146	314.909	308.432	AqS1v2_03255	Not encoded										Not encoded
Glutamate biosynthesis	4.3.1.3	HAL	Aqu3.1.42675_001	Q4	Q4	Q4	Q4	10315	9170.92	48380.4	8048.03	Aqu3.1.27140_001	Not encoded										Not encoded										Not encoded
	4.2.1.49	UROC1	Aqu3.1.42679_001	Q4	Q4	Q4	Q4	1363.57	1660.19	1935.63	5643.66		Not encoded										Not encoded										Not encoded
	3.5.2.7	AMDHD1	Aqu3.1.42691_001	Q4	Q4	Q4	Q4	636.798	833.032	600.078	952.371		Not encoded										Not encoded										Not encoded
	2.1.2.5	FTCD	Aqu3.1.28457_001	Q4	Q4	Q4	Q4	439.114	1503.22	1049.2	1158.24		Not encoded										Not encoded										Not encoded
